# Epigenomic and chromosomal architectural reconfiguration in developing human frontal cortex and hippocampus

**DOI:** 10.1101/2022.10.07.511350

**Authors:** Matthew G. Heffel, Jingtian Zhou, Yi Zhang, Dong-Sung Lee, Kangcheng Hou, Oier Pastor Alonso, Kevin Abuhanna, Anthony D. Schmitt, Terence Li, Maximilian Haeussler, Brittney Wick, Martin Jinye Zhang, Fangming Xie, Ryan S. Ziffra, Eran A. Mukamel, Eleazar Eskin, Bogdan Pasaniuc, Joseph R. Ecker, Jesse Dixon, Tomasz J Nowakowski, Mercedes F. Paredes, Chongyuan Luo

**Affiliations:** Department of Human Genetics, University of California Los Angeles, Los Angeles, CA 90095, USA; Bioinformatics Interdepartmental Program, University of California Los Angeles, Los Angeles, CA 90095, USA; Genomic Analysis Laboratory, The Salk Institute for Biological Studies, La Jolla, CA 92037, USA; Bioinformatics and Systems Biology Program, University of California San Diego, La Jolla, CA 92093, USA; Department of Life Science, University of Seoul, Seoul 02504, Republic of Korea; Department of Pathology and Laboratory Medicine, David Geffen School of Medicine, University of California, Los Angeles, Los Angeles, CA 90095, USA; Department of Computational Medicine, David Geffen School of Medicine, University of California, Los Angeles, Los Angeles, CA 90095, USA; Department of Neurology, University of California San Francisco, San Francisco, CA, 94143, USA; Arima Genomics, Inc., 6354 Corte Del Abeto, Carlsbad, CA 92011, USA; Genomics Institute, University of California Santa Cruz, Santa Cruz, CA 95064, USA; Department of Epidemiology, Harvard T.H. Chan School of Public Health, Boston, MA 02115, USA; Program in Medical and Population Genetics, Broad Institute of MIT and Harvard, Cambridge, MA 02142, USA; Department of Cognitive Science, University of California, La Jolla, CA 92037, USA; Department of Neurological Surgery, University of California San Francisco, San Francisco, CA 94158, USA; Department of Anatomy, University of California San Francisco, San Francisco, CA 94158, USA; Department of Psychiatry and Behavioral Sciences, University of California San Francisco, San Francisco, CA 94158, USA; Eli and Edythe Broad Center for Regeneration Medicine and Stem Cell Research, University of California San Francisco, San Francisco, CA 94158, USA; Department of Computational Medicine, University of California Los Angeles, Los Angeles, CA 90095, USA; Howard Hughes Medical Institute, The Salk Institute for Biological Studies, La Jolla, CA 92037 USA; Peptide Biology Laboratory, The Salk Institute for Biological Studies, La Jolla, CA 92037, USA; Weill Institute for Neurosciences, University of California San Francisco, San Francisco, CA 94143, USA; Neuroscience Graduate Program, University of California San Francisco, San Francisco, CA 94143, USA; Developmental Stem Cell Biology, University of California San Francisco, San Francisco, CA 94143, USA

## Abstract

The human frontal cortex and hippocampus play critical roles in learning and cognition. We investigated the epigenomic and 3D chromatin conformational reorganization during the development of the frontal cortex and hippocampus, using more than 53,000 joint single-nucleus profiles of chromatin conformation and DNA methylation (sn-m3C-seq). The remodeling of DNA methylation predominantly occurs during late-gestational to early-infant development and is temporally separated from chromatin conformation dynamics. Neurons have a unique Domain-Dominant chromatin conformation that is different from the Compartment-Dominant conformation of glial cells and non-brain tissues. We reconstructed the regulatory programs of cell-type differentiation and found putatively causal common variants for schizophrenia strongly overlap with chromatin loop-connected, cell-type-specific regulatory regions. Our data demonstrate that single-cell 3D-regulome is an effective approach for dissecting neuropsychiatric risk loci.
