## Supplementary material for "Epigenomic and chromosomal architectural reconfiguration in developing human frontal cortex and hippocampus": Table S1

### Sheet: Prefrontal Cortex (PFC)
Table S1. Human Brain Specimen used in this study
Prefrontal Cortex
Sample ID	Age	Age Group	Sex	Source	Post-mortem interval (PMI)	RNA integrity number (RIN)
GW18	GW 18	Mid-Gestation	Male	UCSF
GW20a	GW 20	Mid-Gestation	Male	UCSF
GW20b	GW 20	Mid-Gestation	Male	UCSF
GW23	GW 23	Mid-Gestation	Female	UCSF
UMB4267	GW 35	Late-Gestation	Female	NeuroBioBank	14
UA18-22	GW 39	Late-Gestation	Male	UCSF
UCSF2020-005	GW 39	Late-Gestation	Male	UCSF
UA1922	4 month	Infant	Female	UCSF
7mo	7 month	Infant	Male	UCSF
UMB5577	21 yr	Adult	Male	NeuroBioBank	19	7.8
UMB6096	29 yr	Adult	Male	NeuroBioBank	7	8.3
UMB5580	29 yr	Adult	Male	NeuroBioBank	8	7
UMB1863	31 yr	Adult	Female	NeuroBioBank	7	8.8
UMB5621	37 yr	Adult	Female	NeuroBioBank	9	8.7
GW = Gastrulation week

### Sheet: Hippocampus (HPC)
Table S1. Human Brain Specimen used in this study
Hippocampus
Sample ID	Age	Age Group	Sex	Source	Post-mortem interval (PMI)	RNA integrity number (RIN)	Notes
GW18-Ant	GW18	Mid-Gestation	Male	UCSF			Anterior Hippocampus
GW18-Post	GW18	Mid-Gestation	Male	UCSF			Posterior Hippocampus
GW20	GW20	Mid-Gestation	Female	UCSF
GW23	GW23	Mid-Gestation	Male	UCSF
UMB4267	GW35	Late-Gestation	Female	NeuroBioBank	14
UA18-22	GW39	Late-Gestation	Male	UCSF
UCSF2020-005	GW39	Late-Gestation	Male	UCSF
UA19-22	4 month	Infant	Female	UCSF
UA19-27	7 month	Infant	Male	UCSF
UMB6096	29 yr	Adult	Male	NeuroBioBank	7	8.3
UMB5551	55 yr	Adult	Male	NeuroBioBank	9	8.5
GW = Gastrulation week
