## Supplementary material for "Epigenomic and chromosomal architectural reconfiguration in developing human frontal cortex and hippocampus": Table S7

### Sheet: Sheet1
Table S7. Sequences of 384-plex RP-H primers
RP-H_Plate_1_A1	/5SpC3/TTCCCTACACGACGCTCTTCCGATCTACGATCAG(H1:33340033)(H1)(H1)(H1)(H1)(H1)(H1)(H1)(H1)
RP-H_Plate_1_A2	/5SpC3/TTCCCTACACGACGCTCTTCCGATCTTCGAGAGT(H1:33340033)(H1)(H1)(H1)(H1)(H1)(H1)(H1)(H1)
RP-H_Plate_1_A3	/5SpC3/TTCCCTACACGACGCTCTTCCGATCTCTAGCTCA(H1:33340033)(H1)(H1)(H1)(H1)(H1)(H1)(H1)(H1)
RP-H_Plate_1_A4	/5SpC3/TTCCCTACACGACGCTCTTCCGATCTATCGTCTC(H1:33340033)(H1)(H1)(H1)(H1)(H1)(H1)(H1)(H1)
RP-H_Plate_1_A5	/5SpC3/TTCCCTACACGACGCTCTTCCGATCTTCGACAAG(H1:33340033)(H1)(H1)(H1)(H1)(H1)(H1)(H1)(H1)
RP-H_Plate_1_A6	/5SpC3/TTCCCTACACGACGCTCTTCCGATCTCCTTGGAA(H1:33340033)(H1)(H1)(H1)(H1)(H1)(H1)(H1)(H1)
RP-H_Plate_1_A7	/5SpC3/TTCCCTACACGACGCTCTTCCGATCTATCATGCG(H1:33340033)(H1)(H1)(H1)(H1)(H1)(H1)(H1)(H1)
RP-H_Plate_1_A8	/5SpC3/TTCCCTACACGACGCTCTTCCGATCTTGTTCCGT(H1:33340033)(H1)(H1)(H1)(H1)(H1)(H1)(H1)(H1)
RP-H_Plate_1_A9	/5SpC3/TTCCCTACACGACGCTCTTCCGATCTATTAGCCG(H1:33340033)(H1)(H1)(H1)(H1)(H1)(H1)(H1)(H1)
RP-H_Plate_1_A10	/5SpC3/TTCCCTACACGACGCTCTTCCGATCTCGATCGAT(H1:33340033)(H1)(H1)(H1)(H1)(H1)(H1)(H1)(H1)
RP-H_Plate_1_A11	/5SpC3/TTCCCTACACGACGCTCTTCCGATCTGATCTTGC(H1:33340033)(H1)(H1)(H1)(H1)(H1)(H1)(H1)(H1)
RP-H_Plate_1_A12	/5SpC3/TTCCCTACACGACGCTCTTCCGATCTAGGATAGC(H1:33340033)(H1)(H1)(H1)(H1)(H1)(H1)(H1)(H1)
RP-H_Plate_1_B1	/5SpC3/TTCCCTACACGACGCTCTTCCGATCTGTAGCGTA(H1:33340033)(H1)(H1)(H1)(H1)(H1)(H1)(H1)(H1)
RP-H_Plate_1_B2	/5SpC3/TTCCCTACACGACGCTCTTCCGATCTAGAGTCCA(H1:33340033)(H1)(H1)(H1)(H1)(H1)(H1)(H1)(H1)
RP-H_Plate_1_B3	/5SpC3/TTCCCTACACGACGCTCTTCCGATCTGCTACTCT(H1:33340033)(H1)(H1)(H1)(H1)(H1)(H1)(H1)(H1)
RP-H_Plate_1_B4	/5SpC3/TTCCCTACACGACGCTCTTCCGATCTCTCTGGAT(H1:33340033)(H1)(H1)(H1)(H1)(H1)(H1)(H1)(H1)
RP-H_Plate_1_B5	/5SpC3/TTCCCTACACGACGCTCTTCCGATCTAGATCGTC(H1:33340033)(H1)(H1)(H1)(H1)(H1)(H1)(H1)(H1)
RP-H_Plate_1_B6	/5SpC3/TTCCCTACACGACGCTCTTCCGATCTGCTCAGTT(H1:33340033)(H1)(H1)(H1)(H1)(H1)(H1)(H1)(H1)
RP-H_Plate_1_B7	/5SpC3/TTCCCTACACGACGCTCTTCCGATCTGTCCTAAG(H1:33340033)(H1)(H1)(H1)(H1)(H1)(H1)(H1)(H1)
RP-H_Plate_1_B8	/5SpC3/TTCCCTACACGACGCTCTTCCGATCTTATGGCAC(H1:33340033)(H1)(H1)(H1)(H1)(H1)(H1)(H1)(H1)
RP-H_Plate_1_B9	/5SpC3/TTCCCTACACGACGCTCTTCCGATCTTCGGATTC(H1:33340033)(H1)(H1)(H1)(H1)(H1)(H1)(H1)(H1)
RP-H_Plate_1_B10	/5SpC3/TTCCCTACACGACGCTCTTCCGATCTAACAGCGA(H1:33340033)(H1)(H1)(H1)(H1)(H1)(H1)(H1)(H1)
RP-H_Plate_1_B11	/5SpC3/TTCCCTACACGACGCTCTTCCGATCTCCAACGAA(H1:33340033)(H1)(H1)(H1)(H1)(H1)(H1)(H1)(H1)
RP-H_Plate_1_B12	/5SpC3/TTCCCTACACGACGCTCTTCCGATCTCAGTGCTT(H1:33340033)(H1)(H1)(H1)(H1)(H1)(H1)(H1)(H1)
RP-H_Plate_1_C1	/5SpC3/TTCCCTACACGACGCTCTTCCGATCTGATCAAGG(H1:33340033)(H1)(H1)(H1)(H1)(H1)(H1)(H1)(H1)
RP-H_Plate_1_C2	/5SpC3/TTCCCTACACGACGCTCTTCCGATCTTCTTCGAC(H1:33340033)(H1)(H1)(H1)(H1)(H1)(H1)(H1)(H1)
RP-H_Plate_1_C3	/5SpC3/TTCCCTACACGACGCTCTTCCGATCTATCGTGGT(H1:33340033)(H1)(H1)(H1)(H1)(H1)(H1)(H1)(H1)
RP-H_Plate_1_C4	/5SpC3/TTCCCTACACGACGCTCTTCCGATCTCGGTAATC(H1:33340033)(H1)(H1)(H1)(H1)(H1)(H1)(H1)(H1)
RP-H_Plate_1_C5	/5SpC3/TTCCCTACACGACGCTCTTCCGATCTAGTTGTGC(H1:33340033)(H1)(H1)(H1)(H1)(H1)(H1)(H1)(H1)
RP-H_Plate_1_C6	/5SpC3/TTCCCTACACGACGCTCTTCCGATCTAATGACGC(H1:33340033)(H1)(H1)(H1)(H1)(H1)(H1)(H1)(H1)
RP-H_Plate_1_C7	/5SpC3/TTCCCTACACGACGCTCTTCCGATCTTACCGGAT(H1:33340033)(H1)(H1)(H1)(H1)(H1)(H1)(H1)(H1)
RP-H_Plate_1_C8	/5SpC3/TTCCCTACACGACGCTCTTCCGATCTTTGCAACG(H1:33340033)(H1)(H1)(H1)(H1)(H1)(H1)(H1)(H1)
RP-H_Plate_1_C9	/5SpC3/TTCCCTACACGACGCTCTTCCGATCTCACTTCAC(H1:33340033)(H1)(H1)(H1)(H1)(H1)(H1)(H1)(H1)
RP-H_Plate_1_C10	/5SpC3/TTCCCTACACGACGCTCTTCCGATCTTAGCCATG(H1:33340033)(H1)(H1)(H1)(H1)(H1)(H1)(H1)(H1)
RP-H_Plate_1_C11	/5SpC3/TTCCCTACACGACGCTCTTCCGATCTACAGGCAT(H1:33340033)(H1)(H1)(H1)(H1)(H1)(H1)(H1)(H1)
RP-H_Plate_1_C12	/5SpC3/TTCCCTACACGACGCTCTTCCGATCTAGGTGTTG(H1:33340033)(H1)(H1)(H1)(H1)(H1)(H1)(H1)(H1)
RP-H_Plate_1_D1	/5SpC3/TTCCCTACACGACGCTCTTCCGATCTCAGTCACA(H1:33340033)(H1)(H1)(H1)(H1)(H1)(H1)(H1)(H1)
RP-H_Plate_1_D2	/5SpC3/TTCCCTACACGACGCTCTTCCGATCTTCGATGAC(H1:33340033)(H1)(H1)(H1)(H1)(H1)(H1)(H1)(H1)
RP-H_Plate_1_D3	/5SpC3/TTCCCTACACGACGCTCTTCCGATCTGAAGTGCT(H1:33340033)(H1)(H1)(H1)(H1)(H1)(H1)(H1)(H1)
RP-H_Plate_1_D4	/5SpC3/TTCCCTACACGACGCTCTTCCGATCTCTTCCTTC(H1:33340033)(H1)(H1)(H1)(H1)(H1)(H1)(H1)(H1)
RP-H_Plate_1_D5	/5SpC3/TTCCCTACACGACGCTCTTCCGATCTCGAACAAC(H1:33340033)(H1)(H1)(H1)(H1)(H1)(H1)(H1)(H1)
RP-H_Plate_1_D6	/5SpC3/TTCCCTACACGACGCTCTTCCGATCTAACAACCG(H1:33340033)(H1)(H1)(H1)(H1)(H1)(H1)(H1)(H1)
RP-H_Plate_1_D7	/5SpC3/TTCCCTACACGACGCTCTTCCGATCTACCTCAGT(H1:33340033)(H1)(H1)(H1)(H1)(H1)(H1)(H1)(H1)
RP-H_Plate_1_D8	/5SpC3/TTCCCTACACGACGCTCTTCCGATCTCGTCTTCA(H1:33340033)(H1)(H1)(H1)(H1)(H1)(H1)(H1)(H1)
RP-H_Plate_1_D9	/5SpC3/TTCCCTACACGACGCTCTTCCGATCTTGCGTAAC(H1:33340033)(H1)(H1)(H1)(H1)(H1)(H1)(H1)(H1)
RP-H_Plate_1_D10	/5SpC3/TTCCCTACACGACGCTCTTCCGATCTAACACGCT(H1:33340033)(H1)(H1)(H1)(H1)(H1)(H1)(H1)(H1)
RP-H_Plate_1_D11	/5SpC3/TTCCCTACACGACGCTCTTCCGATCTACTCGATC(H1:33340033)(H1)(H1)(H1)(H1)(H1)(H1)(H1)(H1)
RP-H_Plate_1_D12	/5SpC3/TTCCCTACACGACGCTCTTCCGATCTTGAGCTGT(H1:33340033)(H1)(H1)(H1)(H1)(H1)(H1)(H1)(H1)
RP-H_Plate_1_E1	/5SpC3/TTCCCTACACGACGCTCTTCCGATCTTACTGCTC(H1:33340033)(H1)(H1)(H1)(H1)(H1)(H1)(H1)(H1)
RP-H_Plate_1_E2	/5SpC3/TTCCCTACACGACGCTCTTCCGATCTGACGAACT(H1:33340033)(H1)(H1)(H1)(H1)(H1)(H1)(H1)(H1)
RP-H_Plate_1_E3	/5SpC3/TTCCCTACACGACGCTCTTCCGATCTCTTCGCAA(H1:33340033)(H1)(H1)(H1)(H1)(H1)(H1)(H1)(H1)
RP-H_Plate_1_E4	/5SpC3/TTCCCTACACGACGCTCTTCCGATCTATGGCGAT(H1:33340033)(H1)(H1)(H1)(H1)(H1)(H1)(H1)(H1)
RP-H_Plate_1_E5	/5SpC3/TTCCCTACACGACGCTCTTCCGATCTACATGCCA(H1:33340033)(H1)(H1)(H1)(H1)(H1)(H1)(H1)(H1)
RP-H_Plate_1_E6	/5SpC3/TTCCCTACACGACGCTCTTCCGATCTGTCAACAG(H1:33340033)(H1)(H1)(H1)(H1)(H1)(H1)(H1)(H1)
RP-H_Plate_1_E7	/5SpC3/TTCCCTACACGACGCTCTTCCGATCTGTGGTATG(H1:33340033)(H1)(H1)(H1)(H1)(H1)(H1)(H1)(H1)
RP-H_Plate_1_E8	/5SpC3/TTCCCTACACGACGCTCTTCCGATCTCCAACTTC(H1:33340033)(H1)(H1)(H1)(H1)(H1)(H1)(H1)(H1)
RP-H_Plate_1_E9	/5SpC3/TTCCCTACACGACGCTCTTCCGATCTGACGTCAT(H1:33340033)(H1)(H1)(H1)(H1)(H1)(H1)(H1)(H1)
RP-H_Plate_1_E10	/5SpC3/TTCCCTACACGACGCTCTTCCGATCTACGTCCAA(H1:33340033)(H1)(H1)(H1)(H1)(H1)(H1)(H1)(H1)
RP-H_Plate_1_E11	/5SpC3/TTCCCTACACGACGCTCTTCCGATCTGATCCACT(H1:33340033)(H1)(H1)(H1)(H1)(H1)(H1)(H1)(H1)
RP-H_Plate_1_E12	/5SpC3/TTCCCTACACGACGCTCTTCCGATCTAGCCTATC(H1:33340033)(H1)(H1)(H1)(H1)(H1)(H1)(H1)(H1)
RP-H_Plate_1_F1	/5SpC3/TTCCCTACACGACGCTCTTCCGATCTAGCTACCA(H1:33340033)(H1)(H1)(H1)(H1)(H1)(H1)(H1)(H1)
RP-H_Plate_1_F2	/5SpC3/TTCCCTACACGACGCTCTTCCGATCTAGATTGCG(H1:33340033)(H1)(H1)(H1)(H1)(H1)(H1)(H1)(H1)
RP-H_Plate_1_F3	/5SpC3/TTCCCTACACGACGCTCTTCCGATCTCACACATC(H1:33340033)(H1)(H1)(H1)(H1)(H1)(H1)(H1)(H1)
RP-H_Plate_1_F4	/5SpC3/TTCCCTACACGACGCTCTTCCGATCTGAGCAATC(H1:33340033)(H1)(H1)(H1)(H1)(H1)(H1)(H1)(H1)
RP-H_Plate_1_F5	/5SpC3/TTCCCTACACGACGCTCTTCCGATCTATAGAGCG(H1:33340033)(H1)(H1)(H1)(H1)(H1)(H1)(H1)(H1)
RP-H_Plate_1_F6	/5SpC3/TTCCCTACACGACGCTCTTCCGATCTGACCGATA(H1:33340033)(H1)(H1)(H1)(H1)(H1)(H1)(H1)(H1)
RP-H_Plate_1_F7	/5SpC3/TTCCCTACACGACGCTCTTCCGATCTCAGACGTT(H1:33340033)(H1)(H1)(H1)(H1)(H1)(H1)(H1)(H1)
RP-H_Plate_1_F8	/5SpC3/TTCCCTACACGACGCTCTTCCGATCTCTGAACGT(H1:33340033)(H1)(H1)(H1)(H1)(H1)(H1)(H1)(H1)
RP-H_Plate_1_F9	/5SpC3/TTCCCTACACGACGCTCTTCCGATCTTTGGACTG(H1:33340033)(H1)(H1)(H1)(H1)(H1)(H1)(H1)(H1)
RP-H_Plate_1_F10	/5SpC3/TTCCCTACACGACGCTCTTCCGATCTGTCTGCAA(H1:33340033)(H1)(H1)(H1)(H1)(H1)(H1)(H1)(H1)
RP-H_Plate_1_F11	/5SpC3/TTCCCTACACGACGCTCTTCCGATCTCCACATTG(H1:33340033)(H1)(H1)(H1)(H1)(H1)(H1)(H1)(H1)
RP-H_Plate_1_F12	/5SpC3/TTCCCTACACGACGCTCTTCCGATCTGATGGAGT(H1:33340033)(H1)(H1)(H1)(H1)(H1)(H1)(H1)(H1)
RP-H_Plate_1_G1	/5SpC3/TTCCCTACACGACGCTCTTCCGATCTAGGTCAAC(H1:33340033)(H1)(H1)(H1)(H1)(H1)(H1)(H1)(H1)
RP-H_Plate_1_G2	/5SpC3/TTCCCTACACGACGCTCTTCCGATCTTACACACG(H1:33340033)(H1)(H1)(H1)(H1)(H1)(H1)(H1)(H1)
RP-H_Plate_1_G3	/5SpC3/TTCCCTACACGACGCTCTTCCGATCTCAAGTCGT(H1:33340033)(H1)(H1)(H1)(H1)(H1)(H1)(H1)(H1)
RP-H_Plate_1_G4	/5SpC3/TTCCCTACACGACGCTCTTCCGATCTAGCTAGTG(H1:33340033)(H1)(H1)(H1)(H1)(H1)(H1)(H1)(H1)
RP-H_Plate_1_G5	/5SpC3/TTCCCTACACGACGCTCTTCCGATCTCTCCTAGT(H1:33340033)(H1)(H1)(H1)(H1)(H1)(H1)(H1)(H1)
RP-H_Plate_1_G6	/5SpC3/TTCCCTACACGACGCTCTTCCGATCTACTCCTAC(H1:33340033)(H1)(H1)(H1)(H1)(H1)(H1)(H1)(H1)
RP-H_Plate_1_G7	/5SpC3/TTCCCTACACGACGCTCTTCCGATCTCAATCAGG(H1:33340033)(H1)(H1)(H1)(H1)(H1)(H1)(H1)(H1)
RP-H_Plate_1_G8	/5SpC3/TTCCCTACACGACGCTCTTCCGATCTTCGTGCAT(H1:33340033)(H1)(H1)(H1)(H1)(H1)(H1)(H1)(H1)
RP-H_Plate_1_G9	/5SpC3/TTCCCTACACGACGCTCTTCCGATCTTAACGTCG(H1:33340033)(H1)(H1)(H1)(H1)(H1)(H1)(H1)(H1)
RP-H_Plate_1_G10	/5SpC3/TTCCCTACACGACGCTCTTCCGATCTAAGGCGTA(H1:33340033)(H1)(H1)(H1)(H1)(H1)(H1)(H1)(H1)
RP-H_Plate_1_G11	/5SpC3/TTCCCTACACGACGCTCTTCCGATCTTCTTACGG(H1:33340033)(H1)(H1)(H1)(H1)(H1)(H1)(H1)(H1)
RP-H_Plate_1_G12	/5SpC3/TTCCCTACACGACGCTCTTCCGATCTCGTGTGAT(H1:33340033)(H1)(H1)(H1)(H1)(H1)(H1)(H1)(H1)
RP-H_Plate_1_H1	/5SpC3/TTCCCTACACGACGCTCTTCCGATCTAACAGGTG(H1:33340033)(H1)(H1)(H1)(H1)(H1)(H1)(H1)(H1)
RP-H_Plate_1_H2	/5SpC3/TTCCCTACACGACGCTCTTCCGATCTAGTCGAAG(H1:33340033)(H1)(H1)(H1)(H1)(H1)(H1)(H1)(H1)
RP-H_Plate_1_H3	/5SpC3/TTCCCTACACGACGCTCTTCCGATCTTGGAAGCA(H1:33340033)(H1)(H1)(H1)(H1)(H1)(H1)(H1)(H1)
RP-H_Plate_1_H4	/5SpC3/TTCCCTACACGACGCTCTTCCGATCTCTCGTTCT(H1:33340033)(H1)(H1)(H1)(H1)(H1)(H1)(H1)(H1)
RP-H_Plate_1_H5	/5SpC3/TTCCCTACACGACGCTCTTCCGATCTACGAGAAC(H1:33340033)(H1)(H1)(H1)(H1)(H1)(H1)(H1)(H1)
RP-H_Plate_1_H6	/5SpC3/TTCCCTACACGACGCTCTTCCGATCTAAGCCTGA(H1:33340033)(H1)(H1)(H1)(H1)(H1)(H1)(H1)(H1)
RP-H_Plate_1_H7	/5SpC3/TTCCCTACACGACGCTCTTCCGATCTCTACAAGG(H1:33340033)(H1)(H1)(H1)(H1)(H1)(H1)(H1)(H1)
RP-H_Plate_1_H8	/5SpC3/TTCCCTACACGACGCTCTTCCGATCTCGATGTTC(H1:33340033)(H1)(H1)(H1)(H1)(H1)(H1)(H1)(H1)
RP-H_Plate_1_H9	/5SpC3/TTCCCTACACGACGCTCTTCCGATCTACCGGTTA(H1:33340033)(H1)(H1)(H1)(H1)(H1)(H1)(H1)(H1)
RP-H_Plate_1_H10	/5SpC3/TTCCCTACACGACGCTCTTCCGATCTGAACGGTT(H1:33340033)(H1)(H1)(H1)(H1)(H1)(H1)(H1)(H1)
RP-H_Plate_1_H11	/5SpC3/TTCCCTACACGACGCTCTTCCGATCTCTGTACCA(H1:33340033)(H1)(H1)(H1)(H1)(H1)(H1)(H1)(H1)
RP-H_Plate_1_H12	/5SpC3/TTCCCTACACGACGCTCTTCCGATCTGCGCATAT(H1:33340033)(H1)(H1)(H1)(H1)(H1)(H1)(H1)(H1)
RP-H_Plate_2_A1	/5SpC3/TTCCCTACACGACGCTCTTCCGATCTTGATAGGC(H1:33340033)(H1)(H1)(H1)(H1)(H1)(H1)(H1)(H1)
RP-H_Plate_2_A2	/5SpC3/TTCCCTACACGACGCTCTTCCGATCTCATCCAAG(H1:33340033)(H1)(H1)(H1)(H1)(H1)(H1)(H1)(H1)
RP-H_Plate_2_A3	/5SpC3/TTCCCTACACGACGCTCTTCCGATCTGTGAGACT(H1:33340033)(H1)(H1)(H1)(H1)(H1)(H1)(H1)(H1)
RP-H_Plate_2_A4	/5SpC3/TTCCCTACACGACGCTCTTCCGATCTCTGATGAG(H1:33340033)(H1)(H1)(H1)(H1)(H1)(H1)(H1)(H1)
RP-H_Plate_2_A5	/5SpC3/TTCCCTACACGACGCTCTTCCGATCTACGGTACA(H1:33340033)(H1)(H1)(H1)(H1)(H1)(H1)(H1)(H1)
RP-H_Plate_2_A6	/5SpC3/TTCCCTACACGACGCTCTTCCGATCTCTCGACTT(H1:33340033)(H1)(H1)(H1)(H1)(H1)(H1)(H1)(H1)
RP-H_Plate_2_A7	/5SpC3/TTCCCTACACGACGCTCTTCCGATCTACAACGTG(H1:33340033)(H1)(H1)(H1)(H1)(H1)(H1)(H1)(H1)
RP-H_Plate_2_A8	/5SpC3/TTCCCTACACGACGCTCTTCCGATCTTGCTGTGA(H1:33340033)(H1)(H1)(H1)(H1)(H1)(H1)(H1)(H1)
RP-H_Plate_2_A9	/5SpC3/TTCCCTACACGACGCTCTTCCGATCTCCAAGTAG(H1:33340033)(H1)(H1)(H1)(H1)(H1)(H1)(H1)(H1)
RP-H_Plate_2_A10	/5SpC3/TTCCCTACACGACGCTCTTCCGATCTAACTGAGG(H1:33340033)(H1)(H1)(H1)(H1)(H1)(H1)(H1)(H1)
RP-H_Plate_2_A11	/5SpC3/TTCCCTACACGACGCTCTTCCGATCTAGGTAGGA(H1:33340033)(H1)(H1)(H1)(H1)(H1)(H1)(H1)(H1)
RP-H_Plate_2_A12	/5SpC3/TTCCCTACACGACGCTCTTCCGATCTTTCGCCAT(H1:33340033)(H1)(H1)(H1)(H1)(H1)(H1)(H1)(H1)
RP-H_Plate_2_B1	/5SpC3/TTCCCTACACGACGCTCTTCCGATCTCAGGTAAG(H1:33340033)(H1)(H1)(H1)(H1)(H1)(H1)(H1)(H1)
RP-H_Plate_2_B2	/5SpC3/TTCCCTACACGACGCTCTTCCGATCTGTATCGAG(H1:33340033)(H1)(H1)(H1)(H1)(H1)(H1)(H1)(H1)
RP-H_Plate_2_B3	/5SpC3/TTCCCTACACGACGCTCTTCCGATCTTTCACGGA(H1:33340033)(H1)(H1)(H1)(H1)(H1)(H1)(H1)(H1)
RP-H_Plate_2_B4	/5SpC3/TTCCCTACACGACGCTCTTCCGATCTGAGCTCTA(H1:33340033)(H1)(H1)(H1)(H1)(H1)(H1)(H1)(H1)
RP-H_Plate_2_B5	/5SpC3/TTCCCTACACGACGCTCTTCCGATCTGTCAGTCA(H1:33340033)(H1)(H1)(H1)(H1)(H1)(H1)(H1)(H1)
RP-H_Plate_2_B6	/5SpC3/TTCCCTACACGACGCTCTTCCGATCTCACGTCTA(H1:33340033)(H1)(H1)(H1)(H1)(H1)(H1)(H1)(H1)
RP-H_Plate_2_B7	/5SpC3/TTCCCTACACGACGCTCTTCCGATCTAATTCCGG(H1:33340033)(H1)(H1)(H1)(H1)(H1)(H1)(H1)(H1)
RP-H_Plate_2_B8	/5SpC3/TTCCCTACACGACGCTCTTCCGATCTTCTAGGAG(H1:33340033)(H1)(H1)(H1)(H1)(H1)(H1)(H1)(H1)
RP-H_Plate_2_B9	/5SpC3/TTCCCTACACGACGCTCTTCCGATCTATCCGTTG(H1:33340033)(H1)(H1)(H1)(H1)(H1)(H1)(H1)(H1)
RP-H_Plate_2_B10	/5SpC3/TTCCCTACACGACGCTCTTCCGATCTGATAGCCA(H1:33340033)(H1)(H1)(H1)(H1)(H1)(H1)(H1)(H1)
RP-H_Plate_2_B11	/5SpC3/TTCCCTACACGACGCTCTTCCGATCTTATGACCG(H1:33340033)(H1)(H1)(H1)(H1)(H1)(H1)(H1)(H1)
RP-H_Plate_2_B12	/5SpC3/TTCCCTACACGACGCTCTTCCGATCTCGATTGGA(H1:33340033)(H1)(H1)(H1)(H1)(H1)(H1)(H1)(H1)
RP-H_Plate_2_C1	/5SpC3/TTCCCTACACGACGCTCTTCCGATCTACAAGCTC(H1:33340033)(H1)(H1)(H1)(H1)(H1)(H1)(H1)(H1)
RP-H_Plate_2_C2	/5SpC3/TTCCCTACACGACGCTCTTCCGATCTGAACCTTC(H1:33340033)(H1)(H1)(H1)(H1)(H1)(H1)(H1)(H1)
RP-H_Plate_2_C3	/5SpC3/TTCCCTACACGACGCTCTTCCGATCTAGCGAGAT(H1:33340033)(H1)(H1)(H1)(H1)(H1)(H1)(H1)(H1)
RP-H_Plate_2_C4	/5SpC3/TTCCCTACACGACGCTCTTCCGATCTCCGTAACT(H1:33340033)(H1)(H1)(H1)(H1)(H1)(H1)(H1)(H1)
RP-H_Plate_2_C5	/5SpC3/TTCCCTACACGACGCTCTTCCGATCTTCAGACAC(H1:33340033)(H1)(H1)(H1)(H1)(H1)(H1)(H1)(H1)
RP-H_Plate_2_C6	/5SpC3/TTCCCTACACGACGCTCTTCCGATCTCGAAGTCA(H1:33340033)(H1)(H1)(H1)(H1)(H1)(H1)(H1)(H1)
RP-H_Plate_2_C7	/5SpC3/TTCCCTACACGACGCTCTTCCGATCTGTGATCCA(H1:33340033)(H1)(H1)(H1)(H1)(H1)(H1)(H1)(H1)
RP-H_Plate_2_C8	/5SpC3/TTCCCTACACGACGCTCTTCCGATCTACTGGTGT(H1:33340033)(H1)(H1)(H1)(H1)(H1)(H1)(H1)(H1)
RP-H_Plate_2_C9	/5SpC3/TTCCCTACACGACGCTCTTCCGATCTCTAACCTG(H1:33340033)(H1)(H1)(H1)(H1)(H1)(H1)(H1)(H1)
RP-H_Plate_2_C10	/5SpC3/TTCCCTACACGACGCTCTTCCGATCTAGCCAACT(H1:33340033)(H1)(H1)(H1)(H1)(H1)(H1)(H1)(H1)
RP-H_Plate_2_C11	/5SpC3/TTCCCTACACGACGCTCTTCCGATCTCCAGTTGA(H1:33340033)(H1)(H1)(H1)(H1)(H1)(H1)(H1)(H1)
RP-H_Plate_2_C12	/5SpC3/TTCCCTACACGACGCTCTTCCGATCTAAGTGCAG(H1:33340033)(H1)(H1)(H1)(H1)(H1)(H1)(H1)(H1)
RP-H_Plate_2_D1	/5SpC3/TTCCCTACACGACGCTCTTCCGATCTAACCGTGT(H1:33340033)(H1)(H1)(H1)(H1)(H1)(H1)(H1)(H1)
RP-H_Plate_2_D2	/5SpC3/TTCCCTACACGACGCTCTTCCGATCTCGCGTATT(H1:33340033)(H1)(H1)(H1)(H1)(H1)(H1)(H1)(H1)
RP-H_Plate_2_D3	/5SpC3/TTCCCTACACGACGCTCTTCCGATCTAGTTCGCA(H1:33340033)(H1)(H1)(H1)(H1)(H1)(H1)(H1)(H1)
RP-H_Plate_2_D4	/5SpC3/TTCCCTACACGACGCTCTTCCGATCTTAGTCAGC(H1:33340033)(H1)(H1)(H1)(H1)(H1)(H1)(H1)(H1)
RP-H_Plate_2_D5	/5SpC3/TTCCCTACACGACGCTCTTCCGATCTAACACCAC(H1:33340033)(H1)(H1)(H1)(H1)(H1)(H1)(H1)(H1)
RP-H_Plate_2_D6	/5SpC3/TTCCCTACACGACGCTCTTCCGATCTGTAAGCAC(H1:33340033)(H1)(H1)(H1)(H1)(H1)(H1)(H1)(H1)
RP-H_Plate_2_D7	/5SpC3/TTCCCTACACGACGCTCTTCCGATCTGTCCTTGA(H1:33340033)(H1)(H1)(H1)(H1)(H1)(H1)(H1)(H1)
RP-H_Plate_2_D8	/5SpC3/TTCCCTACACGACGCTCTTCCGATCTCAGGTTCA(H1:33340033)(H1)(H1)(H1)(H1)(H1)(H1)(H1)(H1)
RP-H_Plate_2_D9	/5SpC3/TTCCCTACACGACGCTCTTCCGATCTCCAACACT(H1:33340033)(H1)(H1)(H1)(H1)(H1)(H1)(H1)(H1)
RP-H_Plate_2_D10	/5SpC3/TTCCCTACACGACGCTCTTCCGATCTGAGAGTAC(H1:33340033)(H1)(H1)(H1)(H1)(H1)(H1)(H1)(H1)
RP-H_Plate_2_D11	/5SpC3/TTCCCTACACGACGCTCTTCCGATCTAGATACGG(H1:33340033)(H1)(H1)(H1)(H1)(H1)(H1)(H1)(H1)
RP-H_Plate_2_D12	/5SpC3/TTCCCTACACGACGCTCTTCCGATCTGTTCTTCG(H1:33340033)(H1)(H1)(H1)(H1)(H1)(H1)(H1)(H1)
RP-H_Plate_2_E1	/5SpC3/TTCCCTACACGACGCTCTTCCGATCTATTCCGCT(H1:33340033)(H1)(H1)(H1)(H1)(H1)(H1)(H1)(H1)
RP-H_Plate_2_E2	/5SpC3/TTCCCTACACGACGCTCTTCCGATCTAAGCTCAC(H1:33340033)(H1)(H1)(H1)(H1)(H1)(H1)(H1)(H1)
RP-H_Plate_2_E3	/5SpC3/TTCCCTACACGACGCTCTTCCGATCTTGATCACG(H1:33340033)(H1)(H1)(H1)(H1)(H1)(H1)(H1)(H1)
RP-H_Plate_2_E4	/5SpC3/TTCCCTACACGACGCTCTTCCGATCTCAATGCGA(H1:33340033)(H1)(H1)(H1)(H1)(H1)(H1)(H1)(H1)
RP-H_Plate_2_E5	/5SpC3/TTCCCTACACGACGCTCTTCCGATCTATGCGTCA(H1:33340033)(H1)(H1)(H1)(H1)(H1)(H1)(H1)(H1)
RP-H_Plate_2_E6	/5SpC3/TTCCCTACACGACGCTCTTCCGATCTTACATCGG(H1:33340033)(H1)(H1)(H1)(H1)(H1)(H1)(H1)(H1)
RP-H_Plate_2_E7	/5SpC3/TTCCCTACACGACGCTCTTCCGATCTACTGCGAA(H1:33340033)(H1)(H1)(H1)(H1)(H1)(H1)(H1)(H1)
RP-H_Plate_2_E8	/5SpC3/TTCCCTACACGACGCTCTTCCGATCTTCTGTCGT(H1:33340033)(H1)(H1)(H1)(H1)(H1)(H1)(H1)(H1)
RP-H_Plate_2_E9	/5SpC3/TTCCCTACACGACGCTCTTCCGATCTCTCAAGCT(H1:33340033)(H1)(H1)(H1)(H1)(H1)(H1)(H1)(H1)
RP-H_Plate_2_E10	/5SpC3/TTCCCTACACGACGCTCTTCCGATCTAACCACTC(H1:33340033)(H1)(H1)(H1)(H1)(H1)(H1)(H1)(H1)
RP-H_Plate_2_E11	/5SpC3/TTCCCTACACGACGCTCTTCCGATCTCTTACAGC(H1:33340033)(H1)(H1)(H1)(H1)(H1)(H1)(H1)(H1)
RP-H_Plate_2_E12	/5SpC3/TTCCCTACACGACGCTCTTCCGATCTAGTCTTGG(H1:33340033)(H1)(H1)(H1)(H1)(H1)(H1)(H1)(H1)
RP-H_Plate_2_F1	/5SpC3/TTCCCTACACGACGCTCTTCCGATCTCACGCAAT(H1:33340033)(H1)(H1)(H1)(H1)(H1)(H1)(H1)(H1)
RP-H_Plate_2_F2	/5SpC3/TTCCCTACACGACGCTCTTCCGATCTAGCTTCAG(H1:33340033)(H1)(H1)(H1)(H1)(H1)(H1)(H1)(H1)
RP-H_Plate_2_F3	/5SpC3/TTCCCTACACGACGCTCTTCCGATCTCCTCGTTA(H1:33340033)(H1)(H1)(H1)(H1)(H1)(H1)(H1)(H1)
RP-H_Plate_2_F4	/5SpC3/TTCCCTACACGACGCTCTTCCGATCTTGAGACGA(H1:33340033)(H1)(H1)(H1)(H1)(H1)(H1)(H1)(H1)
RP-H_Plate_2_F5	/5SpC3/TTCCCTACACGACGCTCTTCCGATCTCACAGGAA(H1:33340033)(H1)(H1)(H1)(H1)(H1)(H1)(H1)(H1)
RP-H_Plate_2_F6	/5SpC3/TTCCCTACACGACGCTCTTCCGATCTACTCAACG(H1:33340033)(H1)(H1)(H1)(H1)(H1)(H1)(H1)(H1)
RP-H_Plate_2_F7	/5SpC3/TTCCCTACACGACGCTCTTCCGATCTAAGCGACT(H1:33340033)(H1)(H1)(H1)(H1)(H1)(H1)(H1)(H1)
RP-H_Plate_2_F8	/5SpC3/TTCCCTACACGACGCTCTTCCGATCTCCTACCTA(H1:33340033)(H1)(H1)(H1)(H1)(H1)(H1)(H1)(H1)
RP-H_Plate_2_F9	/5SpC3/TTCCCTACACGACGCTCTTCCGATCTATCTCCTG(H1:33340033)(H1)(H1)(H1)(H1)(H1)(H1)(H1)(H1)
RP-H_Plate_2_F10	/5SpC3/TTCCCTACACGACGCTCTTCCGATCTTCACGATG(H1:33340033)(H1)(H1)(H1)(H1)(H1)(H1)(H1)(H1)
RP-H_Plate_2_F11	/5SpC3/TTCCCTACACGACGCTCTTCCGATCTCCACAACA(H1:33340033)(H1)(H1)(H1)(H1)(H1)(H1)(H1)(H1)
RP-H_Plate_2_F12	/5SpC3/TTCCCTACACGACGCTCTTCCGATCTAGGTCTGT(H1:33340033)(H1)(H1)(H1)(H1)(H1)(H1)(H1)(H1)
RP-H_Plate_2_G1	/5SpC3/TTCCCTACACGACGCTCTTCCGATCTAGAAGGAC(H1:33340033)(H1)(H1)(H1)(H1)(H1)(H1)(H1)(H1)
RP-H_Plate_2_G2	/5SpC3/TTCCCTACACGACGCTCTTCCGATCTGCGTATCA(H1:33340033)(H1)(H1)(H1)(H1)(H1)(H1)(H1)(H1)
RP-H_Plate_2_G3	/5SpC3/TTCCCTACACGACGCTCTTCCGATCTCAACACAG(H1:33340033)(H1)(H1)(H1)(H1)(H1)(H1)(H1)(H1)
RP-H_Plate_2_G4	/5SpC3/TTCCCTACACGACGCTCTTCCGATCTTCCACGTT(H1:33340033)(H1)(H1)(H1)(H1)(H1)(H1)(H1)(H1)
RP-H_Plate_2_G5	/5SpC3/TTCCCTACACGACGCTCTTCCGATCTATCGCAAC(H1:33340033)(H1)(H1)(H1)(H1)(H1)(H1)(H1)(H1)
RP-H_Plate_2_G6	/5SpC3/TTCCCTACACGACGCTCTTCCGATCTACGTCGTT(H1:33340033)(H1)(H1)(H1)(H1)(H1)(H1)(H1)(H1)
RP-H_Plate_2_G7	/5SpC3/TTCCCTACACGACGCTCTTCCGATCTCGAATACG(H1:33340033)(H1)(H1)(H1)(H1)(H1)(H1)(H1)(H1)
RP-H_Plate_2_G8	/5SpC3/TTCCCTACACGACGCTCTTCCGATCTTGCTTGCT(H1:33340033)(H1)(H1)(H1)(H1)(H1)(H1)(H1)(H1)
RP-H_Plate_2_G9	/5SpC3/TTCCCTACACGACGCTCTTCCGATCTCTCGAACA(H1:33340033)(H1)(H1)(H1)(H1)(H1)(H1)(H1)(H1)
RP-H_Plate_2_G10	/5SpC3/TTCCCTACACGACGCTCTTCCGATCTACATGGAG(H1:33340033)(H1)(H1)(H1)(H1)(H1)(H1)(H1)(H1)
RP-H_Plate_2_G11	/5SpC3/TTCCCTACACGACGCTCTTCCGATCTACAAGACG(H1:33340033)(H1)(H1)(H1)(H1)(H1)(H1)(H1)(H1)
RP-H_Plate_2_G12	/5SpC3/TTCCCTACACGACGCTCTTCCGATCTCGCCTTAT(H1:33340033)(H1)(H1)(H1)(H1)(H1)(H1)(H1)(H1)
RP-H_Plate_2_H1	/5SpC3/TTCCCTACACGACGCTCTTCCGATCTAGCAGACA(H1:33340033)(H1)(H1)(H1)(H1)(H1)(H1)(H1)(H1)
RP-H_Plate_2_H2	/5SpC3/TTCCCTACACGACGCTCTTCCGATCTGTTAAGCG(H1:33340033)(H1)(H1)(H1)(H1)(H1)(H1)(H1)(H1)
RP-H_Plate_2_H3	/5SpC3/TTCCCTACACGACGCTCTTCCGATCTCATGGATC(H1:33340033)(H1)(H1)(H1)(H1)(H1)(H1)(H1)(H1)
RP-H_Plate_2_H4	/5SpC3/TTCCCTACACGACGCTCTTCCGATCTACAGAGGT(H1:33340033)(H1)(H1)(H1)(H1)(H1)(H1)(H1)(H1)
RP-H_Plate_2_H5	/5SpC3/TTCCCTACACGACGCTCTTCCGATCTTAAGTGGC(H1:33340033)(H1)(H1)(H1)(H1)(H1)(H1)(H1)(H1)
RP-H_Plate_2_H6	/5SpC3/TTCCCTACACGACGCTCTTCCGATCTAGTCAGGT(H1:33340033)(H1)(H1)(H1)(H1)(H1)(H1)(H1)(H1)
RP-H_Plate_2_H7	/5SpC3/TTCCCTACACGACGCTCTTCCGATCTGCCTTAAC(H1:33340033)(H1)(H1)(H1)(H1)(H1)(H1)(H1)(H1)
RP-H_Plate_2_H8	/5SpC3/TTCCCTACACGACGCTCTTCCGATCTGTTGGCAT(H1:33340033)(H1)(H1)(H1)(H1)(H1)(H1)(H1)(H1)
RP-H_Plate_2_H9	/5SpC3/TTCCCTACACGACGCTCTTCCGATCTCAACCTCT(H1:33340033)(H1)(H1)(H1)(H1)(H1)(H1)(H1)(H1)
RP-H_Plate_2_H10	/5SpC3/TTCCCTACACGACGCTCTTCCGATCTTGGATGGT(H1:33340033)(H1)(H1)(H1)(H1)(H1)(H1)(H1)(H1)
RP-H_Plate_2_H11	/5SpC3/TTCCCTACACGACGCTCTTCCGATCTCTATCCAC(H1:33340033)(H1)(H1)(H1)(H1)(H1)(H1)(H1)(H1)
RP-H_Plate_2_H12	/5SpC3/TTCCCTACACGACGCTCTTCCGATCTGATCTCAG(H1:33340033)(H1)(H1)(H1)(H1)(H1)(H1)(H1)(H1)
RP-H_Plate_3_A1	/5SpC3/TTCCCTACACGACGCTCTTCCGATCTGAACGAAG(H1:33340033)(H1)(H1)(H1)(H1)(H1)(H1)(H1)(H1)
RP-H_Plate_3_A2	/5SpC3/TTCCCTACACGACGCTCTTCCGATCTACCTAGAC(H1:33340033)(H1)(H1)(H1)(H1)(H1)(H1)(H1)(H1)
RP-H_Plate_3_A3	/5SpC3/TTCCCTACACGACGCTCTTCCGATCTTACGACGT(H1:33340033)(H1)(H1)(H1)(H1)(H1)(H1)(H1)(H1)
RP-H_Plate_3_A4	/5SpC3/TTCCCTACACGACGCTCTTCCGATCTTTGAGCTC(H1:33340033)(H1)(H1)(H1)(H1)(H1)(H1)(H1)(H1)
RP-H_Plate_3_A5	/5SpC3/TTCCCTACACGACGCTCTTCCGATCTAGTACACG(H1:33340033)(H1)(H1)(H1)(H1)(H1)(H1)(H1)(H1)
RP-H_Plate_3_A6	/5SpC3/TTCCCTACACGACGCTCTTCCGATCTTGTCAGTG(H1:33340033)(H1)(H1)(H1)(H1)(H1)(H1)(H1)(H1)
RP-H_Plate_3_A7	/5SpC3/TTCCCTACACGACGCTCTTCCGATCTGACTACGA(H1:33340033)(H1)(H1)(H1)(H1)(H1)(H1)(H1)(H1)
RP-H_Plate_3_A8	/5SpC3/TTCCCTACACGACGCTCTTCCGATCTTTACGTGC(H1:33340033)(H1)(H1)(H1)(H1)(H1)(H1)(H1)(H1)
RP-H_Plate_3_A9	/5SpC3/TTCCCTACACGACGCTCTTCCGATCTACTGCTTG(H1:33340033)(H1)(H1)(H1)(H1)(H1)(H1)(H1)(H1)
RP-H_Plate_3_A10	/5SpC3/TTCCCTACACGACGCTCTTCCGATCTGCCTATGT(H1:33340033)(H1)(H1)(H1)(H1)(H1)(H1)(H1)(H1)
RP-H_Plate_3_A11	/5SpC3/TTCCCTACACGACGCTCTTCCGATCTGTACCACA(H1:33340033)(H1)(H1)(H1)(H1)(H1)(H1)(H1)(H1)
RP-H_Plate_3_A12	/5SpC3/TTCCCTACACGACGCTCTTCCGATCTTAGTGGTG(H1:33340033)(H1)(H1)(H1)(H1)(H1)(H1)(H1)(H1)
RP-H_Plate_3_B1	/5SpC3/TTCCCTACACGACGCTCTTCCGATCTATACGCAG(H1:33340033)(H1)(H1)(H1)(H1)(H1)(H1)(H1)(H1)
RP-H_Plate_3_B2	/5SpC3/TTCCCTACACGACGCTCTTCCGATCTAAGACCGT(H1:33340033)(H1)(H1)(H1)(H1)(H1)(H1)(H1)(H1)
RP-H_Plate_3_B3	/5SpC3/TTCCCTACACGACGCTCTTCCGATCTCTCCAATC(H1:33340033)(H1)(H1)(H1)(H1)(H1)(H1)(H1)(H1)
RP-H_Plate_3_B4	/5SpC3/TTCCCTACACGACGCTCTTCCGATCTTCTGGACA(H1:33340033)(H1)(H1)(H1)(H1)(H1)(H1)(H1)(H1)
RP-H_Plate_3_B5	/5SpC3/TTCCCTACACGACGCTCTTCCGATCTAACACTGG(H1:33340033)(H1)(H1)(H1)(H1)(H1)(H1)(H1)(H1)
RP-H_Plate_3_B6	/5SpC3/TTCCCTACACGACGCTCTTCCGATCTTTGGTGCA(H1:33340033)(H1)(H1)(H1)(H1)(H1)(H1)(H1)(H1)
RP-H_Plate_3_B7	/5SpC3/TTCCCTACACGACGCTCTTCCGATCTCCTGTCAA(H1:33340033)(H1)(H1)(H1)(H1)(H1)(H1)(H1)(H1)
RP-H_Plate_3_B8	/5SpC3/TTCCCTACACGACGCTCTTCCGATCTCTATGCCT(H1:33340033)(H1)(H1)(H1)(H1)(H1)(H1)(H1)(H1)
RP-H_Plate_3_B9	/5SpC3/TTCCCTACACGACGCTCTTCCGATCTTTCGGCTA(H1:33340033)(H1)(H1)(H1)(H1)(H1)(H1)(H1)(H1)
RP-H_Plate_3_B10	/5SpC3/TTCCCTACACGACGCTCTTCCGATCTACCGACAA(H1:33340033)(H1)(H1)(H1)(H1)(H1)(H1)(H1)(H1)
RP-H_Plate_3_B11	/5SpC3/TTCCCTACACGACGCTCTTCCGATCTCGTAGATG(H1:33340033)(H1)(H1)(H1)(H1)(H1)(H1)(H1)(H1)
RP-H_Plate_3_B12	/5SpC3/TTCCCTACACGACGCTCTTCCGATCTCTGTATGC(H1:33340033)(H1)(H1)(H1)(H1)(H1)(H1)(H1)(H1)
RP-H_Plate_3_C1	/5SpC3/TTCCCTACACGACGCTCTTCCGATCTGTTGCTGT(H1:33340033)(H1)(H1)(H1)(H1)(H1)(H1)(H1)(H1)
RP-H_Plate_3_C2	/5SpC3/TTCCCTACACGACGCTCTTCCGATCTAGAACCAG(H1:33340033)(H1)(H1)(H1)(H1)(H1)(H1)(H1)(H1)
RP-H_Plate_3_C3	/5SpC3/TTCCCTACACGACGCTCTTCCGATCTGATGTCGA(H1:33340033)(H1)(H1)(H1)(H1)(H1)(H1)(H1)(H1)
RP-H_Plate_3_C4	/5SpC3/TTCCCTACACGACGCTCTTCCGATCTAGGAGGTT(H1:33340033)(H1)(H1)(H1)(H1)(H1)(H1)(H1)(H1)
RP-H_Plate_3_C5	/5SpC3/TTCCCTACACGACGCTCTTCCGATCTAATCGCTG(H1:33340033)(H1)(H1)(H1)(H1)(H1)(H1)(H1)(H1)
RP-H_Plate_3_C6	/5SpC3/TTCCCTACACGACGCTCTTCCGATCTAGTGACCT(H1:33340033)(H1)(H1)(H1)(H1)(H1)(H1)(H1)(H1)
RP-H_Plate_3_C7	/5SpC3/TTCCCTACACGACGCTCTTCCGATCTCGAATTGC(H1:33340033)(H1)(H1)(H1)(H1)(H1)(H1)(H1)(H1)
RP-H_Plate_3_C8	/5SpC3/TTCCCTACACGACGCTCTTCCGATCTCAAGAAGC(H1:33340033)(H1)(H1)(H1)(H1)(H1)(H1)(H1)(H1)
RP-H_Plate_3_C9	/5SpC3/TTCCCTACACGACGCTCTTCCGATCTCACCAGTT(H1:33340033)(H1)(H1)(H1)(H1)(H1)(H1)(H1)(H1)
RP-H_Plate_3_C10	/5SpC3/TTCCCTACACGACGCTCTTCCGATCTGTATTCCG(H1:33340033)(H1)(H1)(H1)(H1)(H1)(H1)(H1)(H1)
RP-H_Plate_3_C11	/5SpC3/TTCCCTACACGACGCTCTTCCGATCTTTCGAAGC(H1:33340033)(H1)(H1)(H1)(H1)(H1)(H1)(H1)(H1)
RP-H_Plate_3_C12	/5SpC3/TTCCCTACACGACGCTCTTCCGATCTAGACCTTG(H1:33340033)(H1)(H1)(H1)(H1)(H1)(H1)(H1)(H1)
RP-H_Plate_3_D1	/5SpC3/TTCCCTACACGACGCTCTTCCGATCTCCAAGGTT(H1:33340033)(H1)(H1)(H1)(H1)(H1)(H1)(H1)(H1)
RP-H_Plate_3_D2	/5SpC3/TTCCCTACACGACGCTCTTCCGATCTACGTATGG(H1:33340033)(H1)(H1)(H1)(H1)(H1)(H1)(H1)(H1)
RP-H_Plate_3_D3	/5SpC3/TTCCCTACACGACGCTCTTCCGATCTAAGGACCA(H1:33340033)(H1)(H1)(H1)(H1)(H1)(H1)(H1)(H1)
RP-H_Plate_3_D4	/5SpC3/TTCCCTACACGACGCTCTTCCGATCTTATGCGGT(H1:33340033)(H1)(H1)(H1)(H1)(H1)(H1)(H1)(H1)
RP-H_Plate_3_D5	/5SpC3/TTCCCTACACGACGCTCTTCCGATCTAAGGAAGG(H1:33340033)(H1)(H1)(H1)(H1)(H1)(H1)(H1)(H1)
RP-H_Plate_3_D6	/5SpC3/TTCCCTACACGACGCTCTTCCGATCTAGCGTGTA(H1:33340033)(H1)(H1)(H1)(H1)(H1)(H1)(H1)(H1)
RP-H_Plate_3_D7	/5SpC3/TTCCCTACACGACGCTCTTCCGATCTTCTACGCA(H1:33340033)(H1)(H1)(H1)(H1)(H1)(H1)(H1)(H1)
RP-H_Plate_3_D8	/5SpC3/TTCCCTACACGACGCTCTTCCGATCTTGGCTCTT(H1:33340033)(H1)(H1)(H1)(H1)(H1)(H1)(H1)(H1)
RP-H_Plate_3_D9	/5SpC3/TTCCCTACACGACGCTCTTCCGATCTCCTTCCAT(H1:33340033)(H1)(H1)(H1)(H1)(H1)(H1)(H1)(H1)
RP-H_Plate_3_D10	/5SpC3/TTCCCTACACGACGCTCTTCCGATCTATACTGGC(H1:33340033)(H1)(H1)(H1)(H1)(H1)(H1)(H1)(H1)
RP-H_Plate_3_D11	/5SpC3/TTCCCTACACGACGCTCTTCCGATCTAACCTACG(H1:33340033)(H1)(H1)(H1)(H1)(H1)(H1)(H1)(H1)
RP-H_Plate_3_D12	/5SpC3/TTCCCTACACGACGCTCTTCCGATCTCATACTCG(H1:33340033)(H1)(H1)(H1)(H1)(H1)(H1)(H1)(H1)
RP-H_Plate_3_E1	/5SpC3/TTCCCTACACGACGCTCTTCCGATCTTGCACTTG(H1:33340033)(H1)(H1)(H1)(H1)(H1)(H1)(H1)(H1)
RP-H_Plate_3_E2	/5SpC3/TTCCCTACACGACGCTCTTCCGATCTTCACTCGA(H1:33340033)(H1)(H1)(H1)(H1)(H1)(H1)(H1)(H1)
RP-H_Plate_3_E3	/5SpC3/TTCCCTACACGACGCTCTTCCGATCTCACTGTAG(H1:33340033)(H1)(H1)(H1)(H1)(H1)(H1)(H1)(H1)
RP-H_Plate_3_E4	/5SpC3/TTCCCTACACGACGCTCTTCCGATCTGTACGATC(H1:33340033)(H1)(H1)(H1)(H1)(H1)(H1)(H1)(H1)
RP-H_Plate_3_E5	/5SpC3/TTCCCTACACGACGCTCTTCCGATCTTGGTGAAG(H1:33340033)(H1)(H1)(H1)(H1)(H1)(H1)(H1)(H1)
RP-H_Plate_3_E6	/5SpC3/TTCCCTACACGACGCTCTTCCGATCTTAGCTGAG(H1:33340033)(H1)(H1)(H1)(H1)(H1)(H1)(H1)(H1)
RP-H_Plate_3_E7	/5SpC3/TTCCCTACACGACGCTCTTCCGATCTAGAGCAGA(H1:33340033)(H1)(H1)(H1)(H1)(H1)(H1)(H1)(H1)
RP-H_Plate_3_E8	/5SpC3/TTCCCTACACGACGCTCTTCCGATCTCTTCGGTT(H1:33340033)(H1)(H1)(H1)(H1)(H1)(H1)(H1)(H1)
RP-H_Plate_3_E9	/5SpC3/TTCCCTACACGACGCTCTTCCGATCTACAACAGC(H1:33340033)(H1)(H1)(H1)(H1)(H1)(H1)(H1)(H1)
RP-H_Plate_3_E10	/5SpC3/TTCCCTACACGACGCTCTTCCGATCTAGCCGTAA(H1:33340033)(H1)(H1)(H1)(H1)(H1)(H1)(H1)(H1)
RP-H_Plate_3_E11	/5SpC3/TTCCCTACACGACGCTCTTCCGATCTCTCTTGTC(H1:33340033)(H1)(H1)(H1)(H1)(H1)(H1)(H1)(H1)
RP-H_Plate_3_E12	/5SpC3/TTCCCTACACGACGCTCTTCCGATCTCAGATCCT(H1:33340033)(H1)(H1)(H1)(H1)(H1)(H1)(H1)(H1)
RP-H_Plate_3_F1	/5SpC3/TTCCCTACACGACGCTCTTCCGATCTGATGCTAC(H1:33340033)(H1)(H1)(H1)(H1)(H1)(H1)(H1)(H1)
RP-H_Plate_3_F2	/5SpC3/TTCCCTACACGACGCTCTTCCGATCTAGGAACAC(H1:33340033)(H1)(H1)(H1)(H1)(H1)(H1)(H1)(H1)
RP-H_Plate_3_F3	/5SpC3/TTCCCTACACGACGCTCTTCCGATCTACCATCCT(H1:33340033)(H1)(H1)(H1)(H1)(H1)(H1)(H1)(H1)
RP-H_Plate_3_F4	/5SpC3/TTCCCTACACGACGCTCTTCCGATCTGAACGTGA(H1:33340033)(H1)(H1)(H1)(H1)(H1)(H1)(H1)(H1)
RP-H_Plate_3_F5	/5SpC3/TTCCCTACACGACGCTCTTCCGATCTTAGAACGC(H1:33340033)(H1)(H1)(H1)(H1)(H1)(H1)(H1)(H1)
RP-H_Plate_3_F6	/5SpC3/TTCCCTACACGACGCTCTTCCGATCTAACCAGAG(H1:33340033)(H1)(H1)(H1)(H1)(H1)(H1)(H1)(H1)
RP-H_Plate_3_F7	/5SpC3/TTCCCTACACGACGCTCTTCCGATCTCGACCTAA(H1:33340033)(H1)(H1)(H1)(H1)(H1)(H1)(H1)(H1)
RP-H_Plate_3_F8	/5SpC3/TTCCCTACACGACGCTCTTCCGATCTCTCTCAGA(H1:33340033)(H1)(H1)(H1)(H1)(H1)(H1)(H1)(H1)
RP-H_Plate_3_F9	/5SpC3/TTCCCTACACGACGCTCTTCCGATCTAGGCTGAA(H1:33340033)(H1)(H1)(H1)(H1)(H1)(H1)(H1)(H1)
RP-H_Plate_3_F10	/5SpC3/TTCCCTACACGACGCTCTTCCGATCTATCGGAGA(H1:33340033)(H1)(H1)(H1)(H1)(H1)(H1)(H1)(H1)
RP-H_Plate_3_F11	/5SpC3/TTCCCTACACGACGCTCTTCCGATCTGATACCTG(H1:33340033)(H1)(H1)(H1)(H1)(H1)(H1)(H1)(H1)
RP-H_Plate_3_F12	/5SpC3/TTCCCTACACGACGCTCTTCCGATCTTCCTGACT(H1:33340033)(H1)(H1)(H1)(H1)(H1)(H1)(H1)(H1)
RP-H_Plate_3_G1	/5SpC3/TTCCCTACACGACGCTCTTCCGATCTTCAGCCTT(H1:33340033)(H1)(H1)(H1)(H1)(H1)(H1)(H1)(H1)
RP-H_Plate_3_G2	/5SpC3/TTCCCTACACGACGCTCTTCCGATCTAAGCATCG(H1:33340033)(H1)(H1)(H1)(H1)(H1)(H1)(H1)(H1)
RP-H_Plate_3_G3	/5SpC3/TTCCCTACACGACGCTCTTCCGATCTGCCAATAC(H1:33340033)(H1)(H1)(H1)(H1)(H1)(H1)(H1)(H1)
RP-H_Plate_3_G4	/5SpC3/TTCCCTACACGACGCTCTTCCGATCTGACACAGT(H1:33340033)(H1)(H1)(H1)(H1)(H1)(H1)(H1)(H1)
RP-H_Plate_3_G5	/5SpC3/TTCCCTACACGACGCTCTTCCGATCTAAGAGGCA(H1:33340033)(H1)(H1)(H1)(H1)(H1)(H1)(H1)(H1)
RP-H_Plate_3_G6	/5SpC3/TTCCCTACACGACGCTCTTCCGATCTGAAGACTG(H1:33340033)(H1)(H1)(H1)(H1)(H1)(H1)(H1)(H1)
RP-H_Plate_3_G7	/5SpC3/TTCCCTACACGACGCTCTTCCGATCTCCGTTATG(H1:33340033)(H1)(H1)(H1)(H1)(H1)(H1)(H1)(H1)
RP-H_Plate_3_G8	/5SpC3/TTCCCTACACGACGCTCTTCCGATCTCTAGCAGT(H1:33340033)(H1)(H1)(H1)(H1)(H1)(H1)(H1)(H1)
RP-H_Plate_3_G9	/5SpC3/TTCCCTACACGACGCTCTTCCGATCTGCCAGAAT(H1:33340033)(H1)(H1)(H1)(H1)(H1)(H1)(H1)(H1)
RP-H_Plate_3_G10	/5SpC3/TTCCCTACACGACGCTCTTCCGATCTCGAGAGAA(H1:33340033)(H1)(H1)(H1)(H1)(H1)(H1)(H1)(H1)
RP-H_Plate_3_G11	/5SpC3/TTCCCTACACGACGCTCTTCCGATCTAACTCGGA(H1:33340033)(H1)(H1)(H1)(H1)(H1)(H1)(H1)(H1)
RP-H_Plate_3_G12	/5SpC3/TTCCCTACACGACGCTCTTCCGATCTACAGTTCG(H1:33340033)(H1)(H1)(H1)(H1)(H1)(H1)(H1)(H1)
RP-H_Plate_3_H1	/5SpC3/TTCCCTACACGACGCTCTTCCGATCTTGACCGTT(H1:33340033)(H1)(H1)(H1)(H1)(H1)(H1)(H1)(H1)
RP-H_Plate_3_H2	/5SpC3/TTCCCTACACGACGCTCTTCCGATCTCATCTGCT(H1:33340033)(H1)(H1)(H1)(H1)(H1)(H1)(H1)(H1)
RP-H_Plate_3_H3	/5SpC3/TTCCCTACACGACGCTCTTCCGATCTCGCTGATA(H1:33340033)(H1)(H1)(H1)(H1)(H1)(H1)(H1)(H1)
RP-H_Plate_3_H4	/5SpC3/TTCCCTACACGACGCTCTTCCGATCTTCGTCTGA(H1:33340033)(H1)(H1)(H1)(H1)(H1)(H1)(H1)(H1)
RP-H_Plate_3_H5	/5SpC3/TTCCCTACACGACGCTCTTCCGATCTCACATGGT(H1:33340033)(H1)(H1)(H1)(H1)(H1)(H1)(H1)(H1)
RP-H_Plate_3_H6	/5SpC3/TTCCCTACACGACGCTCTTCCGATCTCGAGTTAG(H1:33340033)(H1)(H1)(H1)(H1)(H1)(H1)(H1)(H1)
RP-H_Plate_3_H7	/5SpC3/TTCCCTACACGACGCTCTTCCGATCTAGCTAAGC(H1:33340033)(H1)(H1)(H1)(H1)(H1)(H1)(H1)(H1)
RP-H_Plate_3_H8	/5SpC3/TTCCCTACACGACGCTCTTCCGATCTGTTCCATG(H1:33340033)(H1)(H1)(H1)(H1)(H1)(H1)(H1)(H1)
RP-H_Plate_3_H9	/5SpC3/TTCCCTACACGACGCTCTTCCGATCTGCATCCTA(H1:33340033)(H1)(H1)(H1)(H1)(H1)(H1)(H1)(H1)
RP-H_Plate_3_H10	/5SpC3/TTCCCTACACGACGCTCTTCCGATCTCCATGAAC(H1:33340033)(H1)(H1)(H1)(H1)(H1)(H1)(H1)(H1)
RP-H_Plate_3_H11	/5SpC3/TTCCCTACACGACGCTCTTCCGATCTATCCACGA(H1:33340033)(H1)(H1)(H1)(H1)(H1)(H1)(H1)(H1)
RP-H_Plate_3_H12	/5SpC3/TTCCCTACACGACGCTCTTCCGATCTGAGAAGGT(H1:33340033)(H1)(H1)(H1)(H1)(H1)(H1)(H1)(H1)
RP-H_Plate_4_A1	/5SpC3/TTCCCTACACGACGCTCTTCCGATCTAGGCAATG(H1:33340033)(H1)(H1)(H1)(H1)(H1)(H1)(H1)(H1)
RP-H_Plate_4_A2	/5SpC3/TTCCCTACACGACGCTCTTCCGATCTTCACCTAG(H1:33340033)(H1)(H1)(H1)(H1)(H1)(H1)(H1)(H1)
RP-H_Plate_4_A3	/5SpC3/TTCCCTACACGACGCTCTTCCGATCTCATACGGA(H1:33340033)(H1)(H1)(H1)(H1)(H1)(H1)(H1)(H1)
RP-H_Plate_4_A4	/5SpC3/TTCCCTACACGACGCTCTTCCGATCTGTCATCGT(H1:33340033)(H1)(H1)(H1)(H1)(H1)(H1)(H1)(H1)
RP-H_Plate_4_A5	/5SpC3/TTCCCTACACGACGCTCTTCCGATCTTTACCGAC(H1:33340033)(H1)(H1)(H1)(H1)(H1)(H1)(H1)(H1)
RP-H_Plate_4_A6	/5SpC3/TTCCCTACACGACGCTCTTCCGATCTACCTTCGA(H1:33340033)(H1)(H1)(H1)(H1)(H1)(H1)(H1)(H1)
RP-H_Plate_4_A7	/5SpC3/TTCCCTACACGACGCTCTTCCGATCTACGCTTCT(H1:33340033)(H1)(H1)(H1)(H1)(H1)(H1)(H1)(H1)
RP-H_Plate_4_A8	/5SpC3/TTCCCTACACGACGCTCTTCCGATCTGAGTAGAG(H1:33340033)(H1)(H1)(H1)(H1)(H1)(H1)(H1)(H1)
RP-H_Plate_4_A9	/5SpC3/TTCCCTACACGACGCTCTTCCGATCTATGCCTAG(H1:33340033)(H1)(H1)(H1)(H1)(H1)(H1)(H1)(H1)
RP-H_Plate_4_A10	/5SpC3/TTCCCTACACGACGCTCTTCCGATCTCAACTCCA(H1:33340033)(H1)(H1)(H1)(H1)(H1)(H1)(H1)(H1)
RP-H_Plate_4_A11	/5SpC3/TTCCCTACACGACGCTCTTCCGATCTAAGTCCTC(H1:33340033)(H1)(H1)(H1)(H1)(H1)(H1)(H1)(H1)
RP-H_Plate_4_A12	/5SpC3/TTCCCTACACGACGCTCTTCCGATCTGTCGATTG(H1:33340033)(H1)(H1)(H1)(H1)(H1)(H1)(H1)(H1)
RP-H_Plate_4_B1	/5SpC3/TTCCCTACACGACGCTCTTCCGATCTGCGTTAGA(H1:33340033)(H1)(H1)(H1)(H1)(H1)(H1)(H1)(H1)
RP-H_Plate_4_B2	/5SpC3/TTCCCTACACGACGCTCTTCCGATCTTTGCGAGA(H1:33340033)(H1)(H1)(H1)(H1)(H1)(H1)(H1)(H1)
RP-H_Plate_4_B3	/5SpC3/TTCCCTACACGACGCTCTTCCGATCTACACCGAT(H1:33340033)(H1)(H1)(H1)(H1)(H1)(H1)(H1)(H1)
RP-H_Plate_4_B4	/5SpC3/TTCCCTACACGACGCTCTTCCGATCTCGTATCTC(H1:33340033)(H1)(H1)(H1)(H1)(H1)(H1)(H1)(H1)
RP-H_Plate_4_B5	/5SpC3/TTCCCTACACGACGCTCTTCCGATCTAAGGAGAC(H1:33340033)(H1)(H1)(H1)(H1)(H1)(H1)(H1)(H1)
RP-H_Plate_4_B6	/5SpC3/TTCCCTACACGACGCTCTTCCGATCTTGTCGACT(H1:33340033)(H1)(H1)(H1)(H1)(H1)(H1)(H1)(H1)
RP-H_Plate_4_B7	/5SpC3/TTCCCTACACGACGCTCTTCCGATCTTCAATCCG(H1:33340033)(H1)(H1)(H1)(H1)(H1)(H1)(H1)(H1)
RP-H_Plate_4_B8	/5SpC3/TTCCCTACACGACGCTCTTCCGATCTGACTTGTG(H1:33340033)(H1)(H1)(H1)(H1)(H1)(H1)(H1)(H1)
RP-H_Plate_4_B9	/5SpC3/TTCCCTACACGACGCTCTTCCGATCTCCGATGTA(H1:33340033)(H1)(H1)(H1)(H1)(H1)(H1)(H1)(H1)
RP-H_Plate_4_B10	/5SpC3/TTCCCTACACGACGCTCTTCCGATCTTAGGAGCT(H1:33340033)(H1)(H1)(H1)(H1)(H1)(H1)(H1)(H1)
RP-H_Plate_4_B11	/5SpC3/TTCCCTACACGACGCTCTTCCGATCTCAACGAGT(H1:33340033)(H1)(H1)(H1)(H1)(H1)(H1)(H1)(H1)
RP-H_Plate_4_B12	/5SpC3/TTCCCTACACGACGCTCTTCCGATCTTGTGTCAG(H1:33340033)(H1)(H1)(H1)(H1)(H1)(H1)(H1)(H1)
RP-H_Plate_4_C1	/5SpC3/TTCCCTACACGACGCTCTTCCGATCTCTAGGTTG(H1:33340033)(H1)(H1)(H1)(H1)(H1)(H1)(H1)(H1)
RP-H_Plate_4_C2	/5SpC3/TTCCCTACACGACGCTCTTCCGATCTGTGTCCTT(H1:33340033)(H1)(H1)(H1)(H1)(H1)(H1)(H1)(H1)
RP-H_Plate_4_C3	/5SpC3/TTCCCTACACGACGCTCTTCCGATCTTACCTGCA(H1:33340033)(H1)(H1)(H1)(H1)(H1)(H1)(H1)(H1)
RP-H_Plate_4_C4	/5SpC3/TTCCCTACACGACGCTCTTCCGATCTCCTTAGGT(H1:33340033)(H1)(H1)(H1)(H1)(H1)(H1)(H1)(H1)
RP-H_Plate_4_C5	/5SpC3/TTCCCTACACGACGCTCTTCCGATCTCACAGACT(H1:33340033)(H1)(H1)(H1)(H1)(H1)(H1)(H1)(H1)
RP-H_Plate_4_C6	/5SpC3/TTCCCTACACGACGCTCTTCCGATCTTCGAACCT(H1:33340033)(H1)(H1)(H1)(H1)(H1)(H1)(H1)(H1)
RP-H_Plate_4_C7	/5SpC3/TTCCCTACACGACGCTCTTCCGATCTGCATAGTC(H1:33340033)(H1)(H1)(H1)(H1)(H1)(H1)(H1)(H1)
RP-H_Plate_4_C8	/5SpC3/TTCCCTACACGACGCTCTTCCGATCTCTCCTGAA(H1:33340033)(H1)(H1)(H1)(H1)(H1)(H1)(H1)(H1)
RP-H_Plate_4_C9	/5SpC3/TTCCCTACACGACGCTCTTCCGATCTAACGCACA(H1:33340033)(H1)(H1)(H1)(H1)(H1)(H1)(H1)(H1)
RP-H_Plate_4_C10	/5SpC3/TTCCCTACACGACGCTCTTCCGATCTTAGTCTCG(H1:33340033)(H1)(H1)(H1)(H1)(H1)(H1)(H1)(H1)
RP-H_Plate_4_C11	/5SpC3/TTCCCTACACGACGCTCTTCCGATCTACTCTGAG(H1:33340033)(H1)(H1)(H1)(H1)(H1)(H1)(H1)(H1)
RP-H_Plate_4_C12	/5SpC3/TTCCCTACACGACGCTCTTCCGATCTGTTATGGC(H1:33340033)(H1)(H1)(H1)(H1)(H1)(H1)(H1)(H1)
RP-H_Plate_4_D1	/5SpC3/TTCCCTACACGACGCTCTTCCGATCTCTCGGTAA(H1:33340033)(H1)(H1)(H1)(H1)(H1)(H1)(H1)(H1)
RP-H_Plate_4_D2	/5SpC3/TTCCCTACACGACGCTCTTCCGATCTTACAGAGC(H1:33340033)(H1)(H1)(H1)(H1)(H1)(H1)(H1)(H1)
RP-H_Plate_4_D3	/5SpC3/TTCCCTACACGACGCTCTTCCGATCTGCATAACG(H1:33340033)(H1)(H1)(H1)(H1)(H1)(H1)(H1)(H1)
RP-H_Plate_4_D4	/5SpC3/TTCCCTACACGACGCTCTTCCGATCTGATCAGAC(H1:33340033)(H1)(H1)(H1)(H1)(H1)(H1)(H1)(H1)
RP-H_Plate_4_D5	/5SpC3/TTCCCTACACGACGCTCTTCCGATCTCGCAACTA(H1:33340033)(H1)(H1)(H1)(H1)(H1)(H1)(H1)(H1)
RP-H_Plate_4_D6	/5SpC3/TTCCCTACACGACGCTCTTCCGATCTTCCGATCA(H1:33340033)(H1)(H1)(H1)(H1)(H1)(H1)(H1)(H1)
RP-H_Plate_4_D7	/5SpC3/TTCCCTACACGACGCTCTTCCGATCTCAACTTGG(H1:33340033)(H1)(H1)(H1)(H1)(H1)(H1)(H1)(H1)
RP-H_Plate_4_D8	/5SpC3/TTCCCTACACGACGCTCTTCCGATCTTCAGTAGG(H1:33340033)(H1)(H1)(H1)(H1)(H1)(H1)(H1)(H1)
RP-H_Plate_4_D9	/5SpC3/TTCCCTACACGACGCTCTTCCGATCTACAGCAAG(H1:33340033)(H1)(H1)(H1)(H1)(H1)(H1)(H1)(H1)
RP-H_Plate_4_D10	/5SpC3/TTCCCTACACGACGCTCTTCCGATCTGAATGGCA(H1:33340033)(H1)(H1)(H1)(H1)(H1)(H1)(H1)(H1)
RP-H_Plate_4_D11	/5SpC3/TTCCCTACACGACGCTCTTCCGATCTCGGATCAA(H1:33340033)(H1)(H1)(H1)(H1)(H1)(H1)(H1)(H1)
RP-H_Plate_4_D12	/5SpC3/TTCCCTACACGACGCTCTTCCGATCTACTGCACT(H1:33340033)(H1)(H1)(H1)(H1)(H1)(H1)(H1)(H1)
RP-H_Plate_4_E1	/5SpC3/TTCCCTACACGACGCTCTTCCGATCTCCTAAGTC(H1:33340033)(H1)(H1)(H1)(H1)(H1)(H1)(H1)(H1)
RP-H_Plate_4_E2	/5SpC3/TTCCCTACACGACGCTCTTCCGATCTTTCGTACG(H1:33340033)(H1)(H1)(H1)(H1)(H1)(H1)(H1)(H1)
RP-H_Plate_4_E3	/5SpC3/TTCCCTACACGACGCTCTTCCGATCTTCCTGGTA(H1:33340033)(H1)(H1)(H1)(H1)(H1)(H1)(H1)(H1)
RP-H_Plate_4_E4	/5SpC3/TTCCCTACACGACGCTCTTCCGATCTCATTGACG(H1:33340033)(H1)(H1)(H1)(H1)(H1)(H1)(H1)(H1)
RP-H_Plate_4_E5	/5SpC3/TTCCCTACACGACGCTCTTCCGATCTACCTCTTC(H1:33340033)(H1)(H1)(H1)(H1)(H1)(H1)(H1)(H1)
RP-H_Plate_4_E6	/5SpC3/TTCCCTACACGACGCTCTTCCGATCTCATTCGTC(H1:33340033)(H1)(H1)(H1)(H1)(H1)(H1)(H1)(H1)
RP-H_Plate_4_E7	/5SpC3/TTCCCTACACGACGCTCTTCCGATCTTTCCTCCT(H1:33340033)(H1)(H1)(H1)(H1)(H1)(H1)(H1)(H1)
RP-H_Plate_4_E8	/5SpC3/TTCCCTACACGACGCTCTTCCGATCTGCTGTAAG(H1:33340033)(H1)(H1)(H1)(H1)(H1)(H1)(H1)(H1)
RP-H_Plate_4_E9	/5SpC3/TTCCCTACACGACGCTCTTCCGATCTGACATCTC(H1:33340033)(H1)(H1)(H1)(H1)(H1)(H1)(H1)(H1)
RP-H_Plate_4_E10	/5SpC3/TTCCCTACACGACGCTCTTCCGATCTCAACCGTA(H1:33340033)(H1)(H1)(H1)(H1)(H1)(H1)(H1)(H1)
RP-H_Plate_4_E11	/5SpC3/TTCCCTACACGACGCTCTTCCGATCTTGCGATAG(H1:33340033)(H1)(H1)(H1)(H1)(H1)(H1)(H1)(H1)
RP-H_Plate_4_E12	/5SpC3/TTCCCTACACGACGCTCTTCCGATCTTGGTTCGA(H1:33340033)(H1)(H1)(H1)(H1)(H1)(H1)(H1)(H1)
RP-H_Plate_4_F1	/5SpC3/TTCCCTACACGACGCTCTTCCGATCTAAGCGTTC(H1:33340033)(H1)(H1)(H1)(H1)(H1)(H1)(H1)(H1)
RP-H_Plate_4_F2	/5SpC3/TTCCCTACACGACGCTCTTCCGATCTCGATTCTG(H1:33340033)(H1)(H1)(H1)(H1)(H1)(H1)(H1)(H1)
RP-H_Plate_4_F3	/5SpC3/TTCCCTACACGACGCTCTTCCGATCTGCAACCAT(H1:33340033)(H1)(H1)(H1)(H1)(H1)(H1)(H1)(H1)
RP-H_Plate_4_F4	/5SpC3/TTCCCTACACGACGCTCTTCCGATCTAATCCAGC(H1:33340033)(H1)(H1)(H1)(H1)(H1)(H1)(H1)(H1)
RP-H_Plate_4_F5	/5SpC3/TTCCCTACACGACGCTCTTCCGATCTAGTGCATC(H1:33340033)(H1)(H1)(H1)(H1)(H1)(H1)(H1)(H1)
RP-H_Plate_4_F6	/5SpC3/TTCCCTACACGACGCTCTTCCGATCTGCATTGGT(H1:33340033)(H1)(H1)(H1)(H1)(H1)(H1)(H1)(H1)
RP-H_Plate_4_F7	/5SpC3/TTCCCTACACGACGCTCTTCCGATCTCTTAGGAC(H1:33340033)(H1)(H1)(H1)(H1)(H1)(H1)(H1)(H1)
RP-H_Plate_4_F8	/5SpC3/TTCCCTACACGACGCTCTTCCGATCTATAGTCGG(H1:33340033)(H1)(H1)(H1)(H1)(H1)(H1)(H1)(H1)
RP-H_Plate_4_F9	/5SpC3/TTCCCTACACGACGCTCTTCCGATCTGAGACCAA(H1:33340033)(H1)(H1)(H1)(H1)(H1)(H1)(H1)(H1)
RP-H_Plate_4_F10	/5SpC3/TTCCCTACACGACGCTCTTCCGATCTAACAAGGC(H1:33340033)(H1)(H1)(H1)(H1)(H1)(H1)(H1)(H1)
RP-H_Plate_4_F11	/5SpC3/TTCCCTACACGACGCTCTTCCGATCTCCAGTATC(H1:33340033)(H1)(H1)(H1)(H1)(H1)(H1)(H1)(H1)
RP-H_Plate_4_F12	/5SpC3/TTCCCTACACGACGCTCTTCCGATCTCCTCGAAT(H1:33340033)(H1)(H1)(H1)(H1)(H1)(H1)(H1)(H1)
RP-H_Plate_4_G1	/5SpC3/TTCCCTACACGACGCTCTTCCGATCTCAACTGAC(H1:33340033)(H1)(H1)(H1)(H1)(H1)(H1)(H1)(H1)
RP-H_Plate_4_G2	/5SpC3/TTCCCTACACGACGCTCTTCCGATCTTGCTCTAC(H1:33340033)(H1)(H1)(H1)(H1)(H1)(H1)(H1)(H1)
RP-H_Plate_4_G3	/5SpC3/TTCCCTACACGACGCTCTTCCGATCTCATCACGT(H1:33340033)(H1)(H1)(H1)(H1)(H1)(H1)(H1)(H1)
RP-H_Plate_4_G4	/5SpC3/TTCCCTACACGACGCTCTTCCGATCTGCCACTTA(H1:33340033)(H1)(H1)(H1)(H1)(H1)(H1)(H1)(H1)
RP-H_Plate_4_G5	/5SpC3/TTCCCTACACGACGCTCTTCCGATCTGCTTCACA(H1:33340033)(H1)(H1)(H1)(H1)(H1)(H1)(H1)(H1)
RP-H_Plate_4_G6	/5SpC3/TTCCCTACACGACGCTCTTCCGATCTACCGAATG(H1:33340033)(H1)(H1)(H1)(H1)(H1)(H1)(H1)(H1)
RP-H_Plate_4_G7	/5SpC3/TTCCCTACACGACGCTCTTCCGATCTCTCACCAA(H1:33340033)(H1)(H1)(H1)(H1)(H1)(H1)(H1)(H1)
RP-H_Plate_4_G8	/5SpC3/TTCCCTACACGACGCTCTTCCGATCTCAGAACTG(H1:33340033)(H1)(H1)(H1)(H1)(H1)(H1)(H1)(H1)
RP-H_Plate_4_G9	/5SpC3/TTCCCTACACGACGCTCTTCCGATCTAGAAGCCT(H1:33340033)(H1)(H1)(H1)(H1)(H1)(H1)(H1)(H1)
RP-H_Plate_4_G10	/5SpC3/TTCCCTACACGACGCTCTTCCGATCTCACGATTC(H1:33340033)(H1)(H1)(H1)(H1)(H1)(H1)(H1)(H1)
RP-H_Plate_4_G11	/5SpC3/TTCCCTACACGACGCTCTTCCGATCTAAGCTGGT(H1:33340033)(H1)(H1)(H1)(H1)(H1)(H1)(H1)(H1)
RP-H_Plate_4_G12	/5SpC3/TTCCCTACACGACGCTCTTCCGATCTGCAATGAG(H1:33340033)(H1)(H1)(H1)(H1)(H1)(H1)(H1)(H1)
RP-H_Plate_4_H1	/5SpC3/TTCCCTACACGACGCTCTTCCGATCTCTCTATCG(H1:33340033)(H1)(H1)(H1)(H1)(H1)(H1)(H1)(H1)
RP-H_Plate_4_H2	/5SpC3/TTCCCTACACGACGCTCTTCCGATCTACTCTCCA(H1:33340033)(H1)(H1)(H1)(H1)(H1)(H1)(H1)(H1)
RP-H_Plate_4_H3	/5SpC3/TTCCCTACACGACGCTCTTCCGATCTCAGCATAC(H1:33340033)(H1)(H1)(H1)(H1)(H1)(H1)(H1)(H1)
RP-H_Plate_4_H4	/5SpC3/TTCCCTACACGACGCTCTTCCGATCTTACTCCAG(H1:33340033)(H1)(H1)(H1)(H1)(H1)(H1)(H1)(H1)
RP-H_Plate_4_H5	/5SpC3/TTCCCTACACGACGCTCTTCCGATCTGAGGCATT(H1:33340033)(H1)(H1)(H1)(H1)(H1)(H1)(H1)(H1)
RP-H_Plate_4_H6	/5SpC3/TTCCCTACACGACGCTCTTCCGATCTACACCTCA(H1:33340033)(H1)(H1)(H1)(H1)(H1)(H1)(H1)(H1)
RP-H_Plate_4_H7	/5SpC3/TTCCCTACACGACGCTCTTCCGATCTCGCAATGT(H1:33340033)(H1)(H1)(H1)(H1)(H1)(H1)(H1)(H1)
RP-H_Plate_4_H8	/5SpC3/TTCCCTACACGACGCTCTTCCGATCTCCTAGAGA(H1:33340033)(H1)(H1)(H1)(H1)(H1)(H1)(H1)(H1)
RP-H_Plate_4_H9	/5SpC3/TTCCCTACACGACGCTCTTCCGATCTTACTAGCG(H1:33340033)(H1)(H1)(H1)(H1)(H1)(H1)(H1)(H1)
RP-H_Plate_4_H10	/5SpC3/TTCCCTACACGACGCTCTTCCGATCTCGTCCATT(H1:33340033)(H1)(H1)(H1)(H1)(H1)(H1)(H1)(H1)
RP-H_Plate_4_H11	/5SpC3/TTCCCTACACGACGCTCTTCCGATCTTCGCTATC(H1:33340033)(H1)(H1)(H1)(H1)(H1)(H1)(H1)(H1)
RP-H_Plate_4_H12	/5SpC3/TTCCCTACACGACGCTCTTCCGATCTAATGGTCG(H1:33340033)(H1)(H1)(H1)(H1)(H1)(H1)(H1)(H1)
